# EWS::WT1 Isoform-Dependent Regulation of Neogenes in Desmoplastic Small Round Cell Tumors

**DOI:** 10.1101/2025.09.22.676906

**Authors:** Danh D. Truong, Justin W. Magrath, Kevin Murgas, Jiaqian Fan, Diana Shamsutdinova, Davis Ingram, Alexander Lazar, Sean B. Lee, Joseph Ludwig

## Abstract

Desmoplastic small round cell tumor (DSRCT) is a rare, aggressive sarcoma characterized by the pathognomonic EWS::WT1 fusion protein (FP), an oncogenic chimeric transcription factor (OCTF) resulting from the t(11;22)(p13;q12) translocation. Recent studies have identified “neogenes” (NGs), genes normally silent in normal tissues but transcriptionally activated by OCTFs, as potential tumor-specific markers in fusion-driven cancers. In this study, we investigated the expression and regulation of DSRCT-specific NGs (DSRCT_NGs) using multimodal data across different cohorts of patients, PDX, and cell line data. We evaluated bulk and single-nucleus RNA sequencing of patient specimens from MD Anderson Cancer Center, revealing the robust ability for DSRCT_NGs to distinguish FP-positive DSRCT from samples failing detection of the EWS::WT1 FP. To elucidate the regulatory role of the EWS::WT1 FP in driving NG expression, we performed knockdown experiments in four DSRCT cell lines. This consistently resulted in a reduction of DSRCT_NG expression. Isoform-specific expression of EWS::WT1 in LP9 and MeT-5A mesothelial cells revealed that the E–KTS isoform of EWS::WT1 predominantly drives DSRCT_NG expression. Mechanistically, ATAC-seq and ChIP-seq analyses demonstrated that EWS::WT1 directly binds to accessible chromatin regions near NG transcription start sites, enriched for WT1 motifs and active histone marks. Integration of Hi-ChIP data further revealed that EWS::WT1 facilitates long-range enhancer-promoter looping at DSRCT_NG loci, promoting the expression of nearby genes. Collectively, these findings establish DSRCT_NGs as direct transcriptional outputs of the EWS::WT1 FP and implicate their loci as regulatory regions of the DSRCT transcriptome. Their fusion-dependent expression, chromatin accessibility, and promoter-enhancer connectivity underscore their potential utility as highly specific biomarkers and therapeutic targets in DSRCT.
