## Supplementary Table 1 for "EWS::WT1 Isoform-Dependent Regulation of Neogenes in Desmoplastic Small Round Cell Tumors"

### Sheet: Table 1
Supplementary Table 1: Clinical and molecular characteristics of DSRCT specimens included in this study. Annotations include clinical features and molecular profiling. Abbreviations: Y = Yes; N = No; – = Not available or unknown.
Patient (number of regions sequenced)	Sample_ID	WT1_fusion	Diagnosis	Tissue Source	Gender	PDX	RNA-seq	snRNA-seq	RNAScope
T2 (2)	T2a	Y	DSRCT	-	Male	-	Y	-	-
	T2b	Y	DSRCT	-	Male	-	Y	-	-
T3 (1)	T3	Y	DSRCT	-	Male	-	Y	-	-
T4 (1)	T4	N	DSRCT	-	Male	-	Y	-	-
T5 (2)	T5a	Y	DSRCT	-	Male	-	Y	-	-
	T5b	Y	DSRCT	-	Male	-	Y	-	-
T6 (2)	T6	Y	DSRCT	-	Male	-	Y	-	-
	N6	N	Normal	-	Male	-	Y	-	-
T7 (1)	T7	N	DSRCT	-	Female	-	Y	-	-
T8 (2)	T8	Y	DSRCT	-	Male	-	Y	-	-
	N8	N	Normal	-	Male	-	Y	-	-
T9 (1)	T9	Y	DSRCT	-	Male	-	Y	-	-
T10 (1)	T10	N	DSRCT	-	Male	-	Y	-	-
T11 (1)	T11	N	DSRCT	-	Male	-	Y	-	-
T12 (3)	T12a	Y	DSRCT	SCN (Colon)	Male	-	Y	-	-
	T12b	N	DSRCT	Peritoneum	Male	-	Y	-	-
	T12c	N	DSRCT	Right flank	Male	-	Y	-	-
	T12d	N	DSRCT	Retro peritoneum	Male	-	Y	-	-
T13 (3)	T13a	Y	DSRCT	Omentum	Male	-	Y	-	-
	T13b	Y	DSRCT	RUQ peritoneum	Male	-	Y	-	-
	T13c	Y	DSRCT	Pelvic Peritoneum	Male	-	Y	-	-
T14 (5)	T14a	Y	DSRCT	Retro peritoneum	Male	-	Y	-	-
	T14b	Y	DSRCT	Diaphragm	Male	-	Y	-	Y
	T14c	Y	DSRCT	Omentum	Male	-	Y	-	-
	T14d	Y	DSRCT	Colon	Male	-	Y	-	-
	T14e	Y	DSRCT	Pelvis	Male	-	Y	-	-
T15 (1)	T15	Y	DSRCT	Peritoneum	Male	DSRCT-2	Y	Y	-
T16 (1)	T16	N	Ovarian Germ Cell	-	Female	-	Y	-	-
T18 (2)	T18a	N	DSRCT	Diaphragm	Male	-	Y	-	-
	T18b	N	DSRCT	Peritoneum	Male	-	Y	-	-
T19 (1)	T19	Y	DSRCT	-	Male	DSRCT-4	Y	Y	Y
T20 (1)	T20	Y	DSRCT	Peritoneum	Male	-	Y	-	-
T21 (1)	T21	Y	DSRCT	Omentum	Male	-	Y	-	-
T22 (1)	T22	Y	DSRCT	Peritoneum	Male	-	Y	-	-
T23 (2)	T23a	N	DSRCT	Retro peritoneum	Male	-	Y	-	-
	T23b	Y	DSRCT	Omentum	Male	-	Y	-	-
T25 (2)	T25a	N	DSRCT	Retro peritoneum	Male	-	Y	-	-
	T25b	N	DSRCT	Omentum	Male	-	Y	-	-
T26 (1)	T26b	N	DSRCT	Omentum	Female	-	Y	-	-
JN-DSRCT (NA)	JN-DSRCT	Y	DSRCT	Cell Line	Male	-	Y	-	-
T27 (1)	T27	Y	DSRCT	-	Male	DSRCT-1	-	Y	-
