## Supplementary Table 2 for "EWS::WT1 Isoform-Dependent Regulation of Neogenes in Desmoplastic Small Round Cell Tumors"

### Sheet: Sheet1
Supplementary Table 2. Clinical data and metadata associated with patient-derived xenograft (PDX) models were used in this study.
ID	Alt. ID	Age	Gender	Treatment	Race	Source
DSRCT-1	T27	21	M	Chemotherapy	White	MDACC
DSRCT-2	T15	9	M	Chemotherapy	White	MDACC
DSRCT-4	T19	15	M	Chemotherapy	Hispanic	MDACC
ES-1		4	M	Chemotherapy	White	MDACC
ES-4		15	M	Chemotherapy	White	MDACC
ES-6		17	F	Chemotherapy	White	MDACC
CDS-1		21	M	Chemotherapy	White	MDACC
OS-1		12	M	Naïve	Black	https://gccri.uthscsa.edu/wp-content/uploads/sites/128/2019/07/demographics.pdf
OS-31		5	F	Unknown	Black	https://gccri.uthscsa.edu/wp-content/uploads/sites/128/2019/07/demographics.pdf
SA-98		13	F	Chemotherapy	Unknown	MDACC
